# Single-Cell Analysis Reveals Critical Role of Macrophage Epsin in Regulating Origin of Foam Cell in Atherosclerosis

**DOI:** 10.1101/2024.08.29.610301

**Authors:** Kulandaisamy Arulsamy, Kui Cui, Xinlei Gao, Anna Voronova, Kaifu Chen, Hong Chen

## Abstract

Atherosclerosis is a chronic inflammatory condition characterized by the excessive accumulation of fat and lipid molecules, leading to the formation of foam cells and plaques in arterial walls. Dysfunction of vascular smooth muscle cells (VSMCs), fibroblast, endothelial cells, and macrophages is often associated with this pathology. We found that epsins accelerate atherosclerosis progression in individuals on a Western diet (WD). Using ApoE-deficient (ApoE^-/-^) and macrophage-specific epsin deletion in ApoE^-/-^ backgrounds (LysM-DKO/ApoE^-/-^) mice fed a WD for 16 weeks, we observed significantly reduced foam cell formation in LysM-DKO/ApoE^-/-^ mice compared to ApoE^-/-^ mice. Single-cell RNA sequencing identified 20 major cell types, including seven VSMC and five macrophage subtypes. Among the VSMC subtypes, modulating VSMC1 was involved in inflammation and migration, while modulating VSMC2 was associated with VSMC phenotype switching. In atherosclerotic mice, populations of modulating VSMC1, VSMC2, foamy-Trem2, and inflammatory macrophages increased, but significantly decreased in epsin-deficient mice. Modulating VSMC2 transition into macrophages occurred with a probability of 0.57 in ApoE^-/-^ mice, compared to 0.01 in LysM-DKO/ApoE^-/-^ mice. Epsin deletion also reversed endothelial dysfunction and downregulated cholesterol and glucose-mediated signals, as well as inflammatory ligands Il1b and C1qa. Our findings suggest that epsin deletion reduces foam cell formation and rewires VSMC and endothelial functions, offering a novel therapeutic strategy for atherosclerosis.
