## Supplemental Table1 for "Single-Cell Analysis Reveals Critical Role of Macrophage Epsin in Regulating Origin of Foam Cell in Atherosclerosis"

### Sheet: Sheet1
Supplementary Table 1: Primers used in this study
Myh9
Forward primer	AAGAAGGACCAGGGGGAGTT
Reverse primer	CTTGGCGGATAGCACGAGAT
Rgs5
Forward primer	CTAAGCCGCCAGCCAAAATG
Reverse primer	GAAGCTGGCAAATCCATAGCTG
Flt1
Forward primer	GAAAAGTCCGTGTCCTCGCT
Reverse primer	ACCAATGTGCTAACCGTCTTATT
Trem2
Forward primer	ACAGCACCTCCAGGAATCAAG
Reverse primer	TTCTCTCACGTACCTCCGGG
Mrc1
Forward primer	TGA TTA CGA GCA GTG GAA GC
Reverse primer	GTT CAC CGT AAG CCC AAT TT
Lyve1
Forward primer	ATTTGGACCACTAGGCACCC
Reverse primer	AACCCATCCATAGCTGCAAGT
